# GATA4 regulates epithelial morphogenesis in the developing mouse stomach to promote establishment of a glandular columnar epithelium

**DOI:** 10.1101/2020.08.18.251587

**Authors:** Ann DeLaForest, Bridget M. Kohlnhofer, Olivia D. Franklin, Roman Stavniichuk, Cayla A. Thompson, Kirthi Pulakanti, Sridhar Rao, Michele A. Battle

**Author notes:** These authors contributed equally to this work (Ann DeLaForest, Bridget M. Kohlnhofer).

## Abstract

The transcription factor GATA4 is broadly expressed in nascent foregut endoderm. As development progresses, GATA4 is lost in the domain giving rise to the stratified squamous epithelium of the esophagus and forestomach (FS), while it is maintained in the domain giving rise to the simple columnar epithelium of the hindstomach (HS). Differential GATA4 expression within these domains coincides with the onset of distinct tissue morphogenetic events, suggesting a role for GATA4 in diversifying foregut endoderm into discrete esophageal/FS and HS tissues. By eliminating GATA4 in the developing HS or maintaining GATA4 in the developing FS, we identified GATA4 as an essential, principal regulator of simple columnar epithelium morphogenesis within the developing HS. GATA4- deficient HS epithelium adopted FS-like fate, and conversely, GATA4- expressing FS epithelium adopted HS-like fate. Underlying structural changes in these epithelia were broad changes in gene expression networks attributable to GATA4 directly activating or repressing expression of HS or FS defining transcripts. Our data implicate GATA4 as having a primary role in suppressing an esophageal/FS transcription factor network during HS development to promote a columnar epithelium. Moreover, GATA4-dependent phenotypes in developmental mutants reflected changes associated with Barrett’s esophagus, suggesting that developmental biology can provide insight into human disease mechanisms.
