## Supplemental Table 6 for "GATA4 regulates epithelial morphogenesis in the developing mouse stomach to promote establishment of a glandular columnar epithelium"

### Sheet: down_G4cKO_HS_up_BE
Symbol	Proximal Regulatory Region G4 Chip seq peaks Distance to TSS	FoldChange (Log2)
LGALS4	-1995	-1.00646
ANPEP	-1924	-2.01256
PTPRN2	-1877	-3.02584
KRT19	-1877	-1.48937
TAGLN2	-1870	-1.84084
TESC	-1742	-1.66774
KCNQ1	-1727	-1.09224
TFF3	-1537	-1.81348
GNA11	-1509	-1.14246
CARD10	-1483	-1.59267
RGS3	-1437	-1.53558
GSTA1	-1245	-1.14104
PLAUR	-1239	-1.58171
RAP1GAP	-1177	-2.0303
KRT8	-993	-1.74616
SLC44A4	-941	-1.52171
ITPR3	-925	-2.0142
FAM83E	-924	-3.08191
MUC6	-906	-1.43352
SOX9	-896	-2.75033
SEMA3B	-830	-1.41481
TSPAN8	-740	-1.17867
MUC1	-713	-2.27068
COTL1	-688	-1.66943
TFF2	-595	-1.11316
HSPG2	-392	-1.60477
FCGBP	-377	-1.86988
PPARG	-351	-1.56613
RRBP1	-342	-1.12803
PDIA2	-337	-1.0197
FHL1	-336	-1.29199
LGALS3BP	-292	-2.16705
ELF3	-270	-1.52268
ATP7B	-247	-2.35683
GALNT10	-240	-1.70288
SEMA4G	-233	-1.96722
WFDC1	-228	-1.2438
MUC5B	-128	-1.46265
WFDC2	-126	-1.07832
GALNT6	-107	-1.51593
CLDN18	-103	-1.1516
PGC	-95	-1.45548
EFHD2	-93	-2.60521
SLC39A8	-90	-9.41964
MYO1A	-90	-1.97811
MLPH	-84	-3.03535
FER1L4	-80	-1.11107
TCIRG1	-73	-3.62223
TMEM63A	-72	-3.01956
GPR35	-67	-1.40423
TSPAN1	-61	-1.72141
ALDH1A1	-53	-2.35133
DRAM1	-52	-2.97957
CHN2	-48	-1.15236
EPS8L3	-45	-1.40558
SLC35D2	-28	-1.05749
SLC4A2	-24	-1.71709
PTPN18	-13	-1.02923
HPCAL1	-4	-2.37821
BACE2	-2	-4.86119
FZD5	7	-1.08111
RAB17	25	-2.33908
ATP4B	28	-1.32896
GPRC5B	35	-1.75777
UCP2	40	-2.04958
FHL2	45	-2.93602
KCNK5	48	-1.64038
ID3	62	-1.20772
KRT18	72	-1.49575
HOXB6	85	-2.90733
HSD17B2	102	-7.06216
SLC16A5	115	-1.35248
MICAL2	127	-2.08285
MUC5AC	141	-1.85137
NOMO1	143	-1.72507
PLA2G16	144	-1.39818
LTK	147	-1.42984
KCTD14	147	-1.40353
CTSZ	158	-1.95786
SLC25A38	159	-1.88013
CASP6	160	-1.85936
CYBA	173	-1.64373
RAB20	183	-2.32695
ITM2C	191	-1.33217
GAL3ST1	197	-2.66241
GLRX	197	-2.11884
GPX2	203	-1.22345
HIP1R	217	-1.42821
FUT4	239	-2.01802
ARL14	244	-1.5307
AGPAT1	246	-2.15579
ITGB4	257	-3.7548
CFB	274	-2.20879
ASL	282	-3.22679
CLU	290	-1.81032
MICALL2	291	-3.42978
MMP15	297	-1.51475
SPDEF	312	-1.07446
CDC42EP4	316	-2.86643
FUT9	317	-2.93057
MST1R	368	-2.11302
BMP2	385	-4.44112
ITPKA	406	-1.90489
FBP1	463	-1.37692
KCNN4	510	-1.5768
MDK	576	-1.6723
FKBP11	633	-5.64948
LSR	763	-1.83407
PTPRH	901	-1.00043
MVP	1395	-1.55746
ERN2	1436	-1.44231
TNXB	1544	-4.59392

### Sheet: up_G4cKI_FS_up_BE
Symbol	Proximal Regulatory Region G4 Chip seq peaks Distance to TSS	FoldChange (Log2)
Foxa2	-1992	1.09017
Cftr	-1785	3.19351
Chka	-1530	1.31859
Edn1	-787	1.5135
Tspan8	-740	3.74902
Muc1	-713	3.40268
Slc12a2	-634	1.35567
Galnt7	-593	1.03797
Tox	-474	1.31891
Pip5k1b	-318	1.14189
Atp2b1	-312	1.24357
Slc4a4	-274	1.73196
Rock2	-154	1.14252
Sema3c	-150	1.55446
Cldn18	-103	1.63939
Ahcyl2	-86	1.41443
Prom1	-76	1.64196
Tspan1	-61	2.67347
Aldh1a1	-53	2.89647
Epcam	-48	1.35005
Ptprk	-25	1.14687
Rnf128	-9	1.55923
Nedd9	6	1.30568
Tox3	40	1.99123
Enah	42	1.09547
Filip1l	42	1.16484
Fhl2	45	1.27394
Adam28	47	1.19518
Pkp2	61	1.62022
Abcd3	87	1.02206
Atp8b1	95	1.4221
Pls1	96	2.36476
Vps13c	98	1.44291
Abcb7	106	1.26848
Sytl2	121	1.94968
Dmxl2	122	1.18376
Atf7ip2	125	1.89393
Muc5ac	141	2.20496
Rcan2	148	1.37955
Plcb1	152	1.17244
Acsl3	172	1.50995
Asap2	180	1.14616
Asph	182	1.44165
Xk	236	1.71915
Nudt4	240	1.08761
Arl14	244	3.27853
Itga6	250	1.25189
Irs1	302	1.01402
Fut9	317	1.50347
Lgr5	396	5.64116
Spon1	486	3.82168
Acsl5	531	1.00034
Dtx4	680	1.13064
Cxcr4	1261	2.10004

### Sheet: up_G4cKO_HS_down_BE
Symbol	Proximal Regulatory Region G4 Chip seq peaks Distance to TSS	FoldChange (Log2)
Scel	-1995	3.05308
Tfap2c	-1631	1.98841
Aim1	-1111	2.11542
Sox2	-1051	1.10654
Wnt5a	-593	1.16863
Ahnak	-490	1.14381
Dst	-256	1.88988
Trps1	-222	1.57627
Ccng2	-213	1.28501
Cldn10	-192	2.85041
Cdk5r1	-126	1.29095
Wwtr1	-116	1.70788
Hspa4l	-115	1.04971
Atp12a	-76	2.20059
Mapt	-63	1.77944
Il1rap	-58	1.30064
Elk3	-36	1.22886
Aldh1a3	-34	1.68029
Pkp1	-27	2.43859
Ttyh1	-21	1.31392
Hlf	-17	2.36424
Prdm1	-15	1.34439
Il13ra1	-10	1.30937
Bcap29	2	1.06635
Nebl	3	1.97206
Ehd3	17	1.17472
Trim13	34	1.06826
Spsb1	42	1.28687
Lmo2	43	2.34188
Gng4	123	1.59652
Moxd1	138	1.86184
Zfand5	152	1.29828
Elovl4	163	2.58046
Sfrp1	164	1.91232
Med21	180	1.40299
Tubb6	180	1.23553
Nuak2	210	2.04032
Mdfic	247	1.09639
Npr3	256	2.53626
Wdr47	276	1.3473
Rab31	283	1.80767
Arl4c	336	1.22596
Pls3	489	1.86662
Tpm4	503	1.02684
Wasf1	540	1.61224
Nefl	660	2.03425

### Sheet: down_G4cKI_FS_down_BE
Symbol	Proximal Regulatory Region G4 Chip seq peaks Distance to TSS	FoldChange (Log2)
Ndufa4l2	-1890	-1.75305
Tfap2c	-1631	-1.12888
Lypd3	-1073	-2.0612
Krt5	-1071	-1.58011
Dgka	-815	-1.06665
Sphk1	-680	-1.74017
Ahnak	-490	-1.56666
Baiap2	-454	-2.27022
Jag2	-419	-1.1973
Ecm1	-169	-2.50132
Wnt4	-129	-1.34676
Bcl6	-111	-1.33397
Fzd10	-100	-1.17112
Ticam1	-95	-2.44778
Evpl	-87	-3.42755
Pdlim2	-87	-2.11636
Ppp1r13l	-66	-2.32675
Hspb1	-44	-1.83623
Aldh1a3	-34	-1.35272
Pkp1	-27	-3.05879
Ehd3	17	-1.26129
Eps8l1	19	-1.70139
Krt15	20	-3.34302
Dhrs1	38	-1.30917
Spsb1	42	-1.71275
Aqp3	47	-1.32885
Plekhf1	56	-1.79464
Rit1	58	-1.55689
Timp2	68	-1.27049
Sh3gl1	100	-2.23728
Mfsd5	118	-1.49758
Ndrg2	122	-1.19525
Gfod2	127	-1.63446
Gna15	128	-1.67014
Slco3a1	143	-2.2102
Krt4	154	-2.22044
Sfrp1	164	-1.08715
Vat1	172	-1.61945
Itpkc	177	-1.60767
Mreg	182	-2.19446
Galnt14	196	-2.21769
Smagp	199	-2.54441
Trip10	219	-2.02017
Rab31	283	-1.14177
Pcsk5	290	-1.17136
Efs	427	-1.3425
Epha2	532	-1.6411
Sfn	618	-2.6158
Muc4	1210	-1.38829
